# Finger Sweat Analysis Enables Short Interval Metabolic Biomonitoring in Humans

**DOI:** 10.1101/2020.11.06.369355

**Authors:** Julia Brunmair, Laura Niederstaetter, Benjamin Neuditschko, Andrea Bileck, Astrid Slany, Lukas Janker, Max Lennart Feuerstein, Clemens Langbauer, Mathias Gotsmy, Jürgen Zanghellini, Samuel M. Meier-Menches, Christopher Gerner

## Abstract

Metabolic biomonitoring in humans is typically based on the sampling of blood, plasma or urine. Although established in the clinical routine, these sampling procedures are often associated with a variety of compliance issues and are impractical for performing time-course studies. The analysis of the minute amounts of sweat sampled from the fingertip enables a solution to this challenge. Sweat sampling from the fingertip is non-invasive and robust and can be accomplished repeatedly by untrained personnel. This matrix represents a rich source for metabolomic phenotyping, which is exemplified by the detection of roughly 50’000 features per sample. Moreover, the determined limits of detection demonstrate that the ingestion of 200 μg of a xenobiotic may be sufficient for its detection in sweat from the fingertip. The feasibility of short interval sampling of sweat from the fingertips was confirmed in three time-course studies after coffee consumption or ingestion of a caffeine capsule, successfully monitoring all known caffeine metabolites. Fluctuations in the rate of sweat production were accounted for by mathematical modelling to reveal individual rates of caffeine uptake, metabolism and clearance. Biomonitoring using sweat from the fingertip has far reaching implications for personalised medical diagnostics and biomarker discovery.
