## Supplementary Table for "Finger Sweat Analysis Enables Short Interval Metabolic Biomonitoring in Humans"

### Sheet: Tabelle6
Supplementary Table: List of all molecules from the coffee extract identified by the Compound Discoverer Software. Highlighted in grey are molecules that could also be detected in finger sweat samples.
Name	Formula	RT [min]
Triethanolamine	C6 H15 N O3	0.377
Choline	C5 H13 N O	0.386
α-Lactose	C12 H22 O11	0.407
Betaine	C5 H11 N O2	0.421
Iditol	C6 H14 O6	0.424
Saccharic acid	C6 H10 O8	0.431
α-D-Mannose 1-phosphate	C6 H13 O9 P	0.434
Trigonelline	C7 H7 N O2	0.452
2,3-Dihydroxypropanoic acid	C3 H6 O4	0.466
3-Hydroxy-2-methylpyridine	C6 H7 N O	0.48
Acetylcholine	C7 H15 N O2	0.508
Quinic Acid	C7H12O6	0.51
4-Acetamidobutanoic acid	C6 H11 N O3	0.542
Adenine	C5 H5 N5	0.544
Cytidine	C9 H13 N3 O5	0.544
Malic acid	C4 H6 O5	0.547
N-Acetyl-L-leucine	C8 H15 N O3	0.577
Glutaric acid	C5 H8 O4	0.592
o-Toluidine	C7 H9 N	0.594
1-Aminocyclohexanecarboxylic acid	C7 H13 N O2	0.61
2-Pyridine ethanol	C7 H9 N O	0.638
Citraconic acid	C5 H6 O4	0.653
Nicotinic acid	C6 H5 N O2	0.697
N-Acetylaspartic acid	C6 H9 N O5	0.709
2-Furoic acid	C5 H4 O3	0.71
5-Hydroxynicotinic acid	C6 H5 N O3	0.786
6-Hydroxypicolinic acid	C6 H5 N O3	0.806
Citric acid	C6 H8 O7	0.817
N-Methylhydantoin	C4 H6 N2 O2	0.861
Pyroglutamic acid	C5 H7 N O3	0.888		these are two names for the same compound
4-Oxoproline	C5 H7 N O3	0.892		these are two names for the same compound
N6-Methyladenine	C6 H7 N5	0.914
Succinic Acid	C4H6O4	0.95
trans-Zeatin	C10 H13 N5 O	0.969
Phenylalanine	C9 H11 N O2	0.973
Fumaric acid	C4 H4 O4	0.98
N,N-Dimethylaniline	C8 H11 N	1.012
Uridine	C9 H12 N2 O6	1.031
Methyl indole-3-acetate	C11 H11 N O2	1.076
3-Methyl-2-quinoxalinol	C9 H8 N2 O	1.093
Norfenefrine	C8 H11 N O2	1.103
Adenosine 3'5'-cyclic monophosphate	C10 H12 N5 O6 P	1.133
Pyrogallol	C6 H6 O3	1.143
Adenosine	C10 H13 N5 O4	1.16
2-Isopropyl-6-methyl-4-pyrimidinol	C8 H12 N2 O	1.167
Atrazine	C8 H14 Cl N5	1.167
Indole-3-butyric acid	C12 H13 N O2	1.189
3-Phenylserine	C9 H11 N O3	1.235
Carvone	C10 H14 O	1.235
2-Anisidine	C7 H9 N O	1.255
3-Aminosalicylic acid	C7 H7 N O3	1.292
N,N,4-Trimethylaniline	C9 H13 N	1.409
Simazine	C7 H12 Cl N5	1.438
3-Hydroxymandelic acid	C8 H8 O4	1.464
Pyroquilon	C11 H11 N O	1.492
7-Methylxanthine	C6H6N4O2	1.5
Metolachlor morpholinone	C14 H19 N O2	1.517
Carbofuran	C12 H15 N O3	1.532
Propazine	C9 H16 Cl N5	1.575
3-Methylxanthine	C6H6N4O2	1.63
Maltol	C6 H6 O3	1.651
Methylsuccinic acid	C5 H8 O4	1.746
1-Methylxanthine	C6H6N4O2	1.75
cis,cis-Muconic acid	C6 H6 O4	1.75
6-Methoxysalicylic acid	C8 H8 O4	1.751
2-Pyridylacetic acid	C7 H7 N O2	1.818
5,6-Dimethylbenzimidazole	C9 H10 N2	1.855
Cantharidin	C10 H12 O4	1.885
2,3-Dihydroxybenzoic acid	C7 H6 O4	1.908
Picolinafen	C19 H12 F4 N2 O2	1.956
Catechol	C6 H6 O2	2.054
5,6-Dimethylbenzimidazole	C9 H10 N2	2.081
Theobromine	C7 H8 N4 O2	2.144
Adipic Acid	C6H10O4	2.16
Chlorogenic Acid Isomer 1	C16H18O9	2.32
Caffeic acid	C9 H8 O4	2.323
N-Vinyl-2-pyrrolidone	C6 H9 N O	2.37
Sorbic acid	C6 H8 O2	2.389
2,5-Dihydroxybenzaldehyde	C7 H6 O3	2.4
Paraxanthine	C7H8N4O2	2.55
N-Acetylvaline	C7 H13 N O3	2.588
Theophylline	C7 H8 N4 O2	2.659
Gentisic acid	C7 H6 O4	2.673
Endothal	C8 H10 O5	2.802
Chlorogenic Acid Isomer 2	C16H18O9	2.82
3-Coumaric acid	C9 H8 O3	2.842
Resorcinol monoacetate	C8 H8 O3	2.968
2-Isopropylmalic acid	C7 H12 O5	2.983
Benzoic acid	C7 H6 O2	3.032
Chlorgenic Acid	C16H18O9	3.05
m/z 337.0918 Isomer 1	C16H16O8	3.12
Salicylic acid	C7 H6 O3	3.132
Chlorogenic Acid Isomer 3	C16H18O9	3.24
2,4-Dihydroxybenzoic acid	C7 H6 O4	3.244
Caffeine	C8 H10 N4 O2	3.289
5-Hydroxymethyl-2-furaldehyde	C6 H6 O3	3.349
3-Acetylpyridine	C7 H7 N O	3.541
2-Methylcyclohexan-1,3-dione	C7 H10 O2	3.656
4-Methylcatechol	C7 H8 O2	3.687
Dibenzylamine	C14 H15 N	3.688
m/z 337.0918 Isomer 2	C16H16O8	3.71
Ferulic acid	C10 H10 O4	3.853
m/z 337.0918 Isomer 3	C16H16O8	3.92
m/z 337.0918 Isomer 4	C16H16O8	4.07
Indole-3-lactic acid	C11H11NO3	4.2
Cyclo(leucylprolyl)	C11 H18 N2 O2	4.257
3-Coumaric acid	C9 H8 O3	4.282
m/z 337.0918 Isomer 5	C16H16O8	4.29
N-Acetyl-L-phenylalanine	C11 H13 N O3	4.303
Suberic acid	C8 H14 O4	4.547
Cyclo(phenylalanyl-prolyl)	C14 H16 N2 O2	4.657
Hydrocinnamic acid	C9 H10 O2	4.867
4,5-Dicaffeoylquinic acid	C25 H24 O12	4.871
Triethyl phosphate	C6 H15 O4 P	5.246
Azelaic acid	C9 H16 O4	5.323
Resorcinol diglycidyl ether	C12 H14 O4	5.324
Methyl palmitate	C17 H34 O2	5.397
Decanamide	C10 H21 N O	5.684
3,5-di-tert-Butyl-4-hydroxybenzaldehyde	C15 H22 O2	5.914
Bis(2-ethylhexyl)adipate	C22 H42 O4	6.38
Bis(2-ethylhexyl) phthalate	C24 H38 O4	6.571
